# Inhibition of *Pf*CLK3 a master regulator of malaria parasite RNA-splicing provides the basis for a radical cure for malaria

**DOI:** 10.1101/2025.10.07.680601

**Authors:** Omar Janha, Niniola Olaniyan, Go Ka Diam, Saumya Sharma, Dario Beraldi, Andrew G. Jamieson, Zbynek Bozdech, Andrew B. Tobin, Katarzyna Modrzynska

## Abstract

Emerging resistance to front-line anti-malarials means there is a race to discover new drugs with novel mechanisms of action that remain effective across multiple stages of the parasite life cycle. Previously we reported the malaria protein kinase, *Pf*CLK3, as a target offering a cure, prophylaxis and transmission blocking. The homology between *Pf*CLK3 and human kinases suggested that the mechanism of parasiticidal activity of *Pf*CLK3 inhibitors is disruption of RNA processing. Here, we use whole genome RNA-sequencing to reveal that selective *Pf*CLK3 inhibition extensively affects RNA-splicing with 2039 splice-junctions across 1125 genes mis-spliced in treated wild type parasites compared to controls. The function of mis-spliced transcripts showed that the affected genes were involved in numerous essential parasite processes associated with multiple life cycle stages and revealed transcripts and introns particularly susceptible to inhibition. Our study supports the role of *Pf*CLK3 as an important regulator of spliceosome activity and establishes the distinct mechanism of parasiticidal activity of *Pf*CLK3 inhibitors from current front-line treatments.
