## Supplemental Table 4 for "Inhibition of *Pf*CLK3 a master regulator of malaria parasite RNA-splicing provides the basis for a radical cure for malaria": Table S4 - List of a selection of genes with introns┬á.xlsx

### Sheet: Sheet1
Table S4: List of a selection of genes with introns
Gene ID	Forward primer	Reverse primer	Product size (bp)	Size with intron spliced out (bp)
PF3D7_0321400	TGTTGAAGGGATGGACATTTCA	TGCTCACTAATAATCGTGTCATTGT	288	199
PF3D7_0409700	TCCTAGTCACATGGAAGAAATG	AAACACCTGTACTTGTGACAT	183	138
PF3D7_0607600	CGCGAGGTAAATTTGAGGCT	ACGTTATTCGGGATGGACGA	452	225
