## Supplemental Table 3 for "Inhibition of *Pf*CLK3 a master regulator of malaria parasite RNA-splicing provides the basis for a radical cure for malaria": Table S3 AffectedGOterms.xlsx

### Sheet: Summary
Spreadsheets:
EnrichedBP	enriched Biological Processes amongst differentially spliced genes
EnrichedCC	enriched Cellular Components amongst differentially spliced genes
EnrichedMF	enriched Molecular Functions amongst differentially spliced genes
Spreadsheets:
Bgd.count	total number of genes with this GO term in Plasmodium genome
Number of affected genes with the GO term	number of genes with this GO term within the differential splicing dataset
Affected gene.list	IDs of affected genes
Pct.of.bgd	percentage of the background these genes constitute
Fold.enrichment.compared to the background	Fold.enrichment.compared to the background
P.value	Results of Fisher enrichemnt tests
Benjamini	Correction for mutiple testing according to Benjamini-Hochberg method

### Sheet: EnrichedBP
	Name	Bgd.count	Number of affected genes with the GO term	Affected gene.list	Pct.of.bgd	Fold.enrichment.compared to the background	Odds.ratio	P.value	Benjamini
GO:0002181	cytoplasmic translation	37	19	PF3D7_0212300,PF3D7_0310600,PF3D7_0312800,PF3D7_0415900,PF3D7_0503800,PF3D7_0516900,PF3D7_0529500,PF3D7_0716800,PF3D7_0813600,PF3D7_0815600,PF3D7_0821700,PF3D7_0823100,PF3D7_1109900,PF3D7_1123400,PF3D7_1206200,PF3D7_1244800,PF3D7_1323100,PF3D7_1351400,PF3D7_1460300,	51.4	2.22	3.56	0.000162427	0.0130228
GO:0002376	immune system process	13	7	PF3D7_0207400,PF3D7_0207600,PF3D7_0207700,PF3D7_0208000,PF3D7_0902800,PF3D7_1015900,PF3D7_1301600,	53.8	2.33	3.9	0.0157298	0.285388
GO:0002377	immunoglobulin production	8	5	PF3D7_0207400,PF3D7_0207600,PF3D7_0207700,PF3D7_0208000,PF3D7_0902800,	62.5	2.7	5.56	0.0194658	0.304964
GO:0002440	production of molecular mediator of immune response	8	5	PF3D7_0207400,PF3D7_0207600,PF3D7_0207700,PF3D7_0208000,PF3D7_0902800,	62.5	2.7	5.56	0.0194658	0.304964
GO:0006271	DNA strand elongation involved in DNA replication	15	8	PF3D7_0411900,PF3D7_0527000,PF3D7_0630300,PF3D7_1211300,PF3D7_1211700,PF3D7_1226600,PF3D7_1241700,PF3D7_1463200,	53.3	2.31	3.82	0.010574	0.211947
GO:0006325	chromatin organization	4	3	PF3D7_0517400,PF3D7_1205600,PF3D7_1224500,	75	3.24	10	0.0407892	0.438425
GO:0006367	transcription initiation from RNA polymerase II promoter	12	6	PF3D7_0110400,PF3D7_0110800,PF3D7_0716400,PF3D7_0929000,PF3D7_1037600,PF3D7_1250700,	50	2.16	3.34	0.0380603	0.438425
GO:0006397	mRNA processing	137	47	PF3D7_0105600,PF3D7_0311100,PF3D7_0319500,PF3D7_0403700,PF3D7_0405400,PF3D7_0409100,PF3D7_0415500,PF3D7_0520300,PF3D7_0623600,PF3D7_0624200,PF3D7_0705000,PF3D7_0722500,PF3D7_0728900,PF3D7_0819000,PF3D7_0822300,PF3D7_0829300,PF3D7_0909800,PF3D7_0922700,PF3D7_0927600,PF3D7_1002400,PF3D7_1018500,PF3D7_1030000,PF3D7_1030100,PF3D7_1031500,PF3D7_1107000,PF3D7_1107100,PF3D7_1123900,PF3D7_1132600,PF3D7_1…	34.3	1.48	1.77	0.00166117	0.0730379
GO:0006403	RNA localization	24	12	PF3D7_0419600,PF3D7_0602600,PF3D7_0615700,PF3D7_0617200,PF3D7_0912500,PF3D7_0922700,PF3D7_0927600,PF3D7_1117700,PF3D7_1249800,PF3D7_1307000,PF3D7_1315900,PF3D7_1369500,	50	2.16	3.35	0.00356638	0.10845
GO:0006412	translation	167	62	PF3D7_0210400,PF3D7_0214200,PF3D7_0219200,PF3D7_0304400,PF3D7_0307200,PF3D7_0312800,PF3D7_0316800,PF3D7_0317600,PF3D7_0415900,PF3D7_0422400,PF3D7_0503000,PF3D7_0503800,PF3D7_0506100,PF3D7_0516200,PF3D7_0516900,PF3D7_0522500,PF3D7_0611700,PF3D7_0613400,PF3D7_0614500,PF3D7_0713600,PF3D7_0719600,PF3D7_0719700,PF3D7_0811900,PF3D7_0813900,PF3D7_0815600,PF3D7_0821700,PF3D7_0903900,PF3D7_0907900,PF3D7_0…	37.1	1.61	2.02	2.28442e-05	0.00222405
GO:0006413	translational initiation	38	15	PF3D7_0111800,PF3D7_0310600,PF3D7_0529500,PF3D7_0716800,PF3D7_0728000,PF3D7_0813600,PF3D7_0815600,PF3D7_0825200,PF3D7_0828500,PF3D7_0918300,PF3D7_1019000,PF3D7_1143400,PF3D7_1206200,PF3D7_1243600,PF3D7_1326400,	39.5	1.71	2.19	0.0173566	0.294078
GO:0006457	protein folding	90	36	PF3D7_0213100,PF3D7_0214000,PF3D7_0306200,PF3D7_0306800,PF3D7_0308200,PF3D7_0314000,PF3D7_0501100,PF3D7_0512000,PF3D7_0608700,PF3D7_0621800,PF3D7_0708000,PF3D7_0708400,PF3D7_0718500,PF3D7_0813200,PF3D7_0827900,PF3D7_0917900,PF3D7_0919400,PF3D7_0927000,PF3D7_1015600,PF3D7_1115600,PF3D7_1124000,PF3D7_1124700,PF3D7_1128100,PF3D7_1132200,PF3D7_1136800,PF3D7_1143200,PF3D7_1229500,PF3D7_1320900,PF3D7_1…	40	1.73	2.26	0.000225068	0.0161457
GO:0006470	protein dephosphorylation	25	13	PF3D7_0520100,PF3D7_0802800,PF3D7_0810300,PF3D7_1012700,PF3D7_1031700,PF3D7_1034500,PF3D7_1138500,PF3D7_1309200,PF3D7_1414400,PF3D7_1423300,PF3D7_1451700,PF3D7_1455100,PF3D7_1466100,	52	2.25	3.64	0.00153893	0.0699189
GO:0006508	proteolysis	217	81	PF3D7_0104300,PF3D7_0108000,PF3D7_0205900,PF3D7_0207400,PF3D7_0207600,PF3D7_0207700,PF3D7_0208000,PF3D7_0305700,PF3D7_0313100,PF3D7_0317000,PF3D7_0317700,PF3D7_0319300,PF3D7_0320700,PF3D7_0404700,PF3D7_0413900,PF3D7_0516700,PF3D7_0518300,PF3D7_0523100,PF3D7_0527200,PF3D7_0608500,PF3D7_0619400,PF3D7_0630600,PF3D7_0726500,PF3D7_0727400,PF3D7_0801700,PF3D7_0803800,PF3D7_0807500,PF3D7_0807700,PF3D7_0…	37.3	1.61	2.06	9.58202e-07	0.000209544
GO:0006754	ATP biosynthetic process	15	7	PF3D7_0520600,PF3D7_0715500,PF3D7_0927800,PF3D7_1140100,PF3D7_1147700,PF3D7_1311300,PF3D7_1462700,	46.7	2.02	2.92	0.0381665	0.438425
GO:0007049	cell cycle	8	5	PF3D7_0105800,PF3D7_0829000,PF3D7_0923500,PF3D7_1037700,PF3D7_1345900,	62.5	2.7	5.56	0.0194658	0.304964
GO:0007154	cell communication	118	36	PF3D7_0217500,PF3D7_0219400,PF3D7_0312400,PF3D7_0419900,PF3D7_0509800,PF3D7_0607400,PF3D7_0717500,PF3D7_0722400,PF3D7_0802600,PF3D7_0802800,PF3D7_0805700,PF3D7_0807300,PF3D7_0821100,PF3D7_0902100,PF3D7_0917900,PF3D7_0930500,PF3D7_0934800,PF3D7_1013500,PF3D7_1016400,PF3D7_1032500,PF3D7_1122800,PF3D7_1123100,PF3D7_1143500,PF3D7_1209500,PF3D7_1242800,PF3D7_1246900,PF3D7_1320600,PF3D7_1321500,PF3D7_1…	30.5	1.32	1.48	0.0373841	0.438425
GO:0007165	signal transduction	113	35	PF3D7_0217500,PF3D7_0219400,PF3D7_0312400,PF3D7_0419900,PF3D7_0509800,PF3D7_0717500,PF3D7_0722400,PF3D7_0802600,PF3D7_0802800,PF3D7_0805700,PF3D7_0807300,PF3D7_0821100,PF3D7_0902100,PF3D7_0917900,PF3D7_0930500,PF3D7_0934800,PF3D7_1013500,PF3D7_1016400,PF3D7_1032500,PF3D7_1122800,PF3D7_1123100,PF3D7_1143500,PF3D7_1209500,PF3D7_1242800,PF3D7_1246900,PF3D7_1320600,PF3D7_1321500,PF3D7_1337100,PF3D7_1…	31	1.34	1.51	0.0320974	0.416655
GO:0008380	RNA splicing	125	45	PF3D7_0319500,PF3D7_0403700,PF3D7_0405400,PF3D7_0409100,PF3D7_0415500,PF3D7_0520300,PF3D7_0606500,PF3D7_0623600,PF3D7_0624200,PF3D7_0722500,PF3D7_0725200,PF3D7_0728900,PF3D7_0822300,PF3D7_0829300,PF3D7_0909800,PF3D7_0922700,PF3D7_1002400,PF3D7_1004200,PF3D7_1018500,PF3D7_1022400,PF3D7_1030000,PF3D7_1030100,PF3D7_1031500,PF3D7_1107000,PF3D7_1107100,PF3D7_1123900,PF3D7_1132600,PF3D7_1209200,PF3D7_1…	36	1.56	1.91	0.000660557	0.0360136
GO:0009410	response to xenobiotic stimulus	155	51	PF3D7_0104300,PF3D7_0106300,PF3D7_0107500,PF3D7_0110600,PF3D7_0217500,PF3D7_0312400,PF3D7_0317500,PF3D7_0321900,PF3D7_0509800,PF3D7_0527100,PF3D7_0613800,PF3D7_0629500,PF3D7_0704600,PF3D7_0709000,PF3D7_0713400,PF3D7_0720700,PF3D7_0807700,PF3D7_0810800,PF3D7_0823300,PF3D7_0917900,PF3D7_1008700,PF3D7_1012700,PF3D7_1012900,PF3D7_1025000,PF3D7_1036800,PF3D7_1114700,PF3D7_1121600,PF3D7_1122200,PF3D7_1…	32.9	1.42	1.66	0.00298492	0.0992303
GO:0010499	proteasomal ubiquitin-independent protein catabolic process	14	9	PF3D7_0108000,PF3D7_0317000,PF3D7_0608500,PF3D7_0727400,PF3D7_0803800,PF3D7_0807500,PF3D7_1353900,PF3D7_1470900,PF3D7_1474800,	64.3	2.78	6.03	0.00116354	0.0546862
GO:0016071	mRNA metabolic process	179	55	PF3D7_0105600,PF3D7_0110400,PF3D7_0209200,PF3D7_0311100,PF3D7_0319500,PF3D7_0403700,PF3D7_0405400,PF3D7_0409100,PF3D7_0415500,PF3D7_0513200,PF3D7_0520300,PF3D7_0615400,PF3D7_0623600,PF3D7_0624200,PF3D7_0705000,PF3D7_0722500,PF3D7_0728900,PF3D7_0804600,PF3D7_0819000,PF3D7_0822300,PF3D7_0829300,PF3D7_0909800,PF3D7_0922700,PF3D7_0927600,PF3D7_1002400,PF3D7_1018500,PF3D7_1030000,PF3D7_1030100,PF3D7_1…	30.7	1.33	1.5	0.0103276	0.211947
GO:0016192	vesicle-mediated transport	138	55	PF3D7_0103000,PF3D7_0104300,PF3D7_0214100,PF3D7_0314100,PF3D7_0405100,PF3D7_0416800,PF3D7_0418500,PF3D7_0509000,PF3D7_0528100,PF3D7_0530100,PF3D7_0606700,PF3D7_0617100,PF3D7_0619000,PF3D7_0629900,PF3D7_0730200,PF3D7_0808100,PF3D7_0808400,PF3D7_0822600,PF3D7_0904100,PF3D7_0920500,PF3D7_1020900,PF3D7_1025000,PF3D7_1104100,PF3D7_1107200,PF3D7_1110500,PF3D7_1118100,PF3D7_1119500,PF3D7_1130500,PF3D7_1…	39.9	1.72	2.27	6.03086e-06	0.000685005
GO:0016311	dephosphorylation	36	14	PF3D7_0520100,PF3D7_0705500,PF3D7_0802800,PF3D7_0810300,PF3D7_1012700,PF3D7_1031700,PF3D7_1034500,PF3D7_1138500,PF3D7_1309200,PF3D7_1414400,PF3D7_1423300,PF3D7_1451700,PF3D7_1455100,PF3D7_1466100,	38.9	1.68	2.13	0.024318	0.348899
GO:0022616	DNA strand elongation	15	8	PF3D7_0411900,PF3D7_0527000,PF3D7_0630300,PF3D7_1211300,PF3D7_1211700,PF3D7_1226600,PF3D7_1241700,PF3D7_1463200,	53.3	2.31	3.82	0.010574	0.211947
GO:0023052	signaling	113	35	PF3D7_0217500,PF3D7_0219400,PF3D7_0312400,PF3D7_0419900,PF3D7_0509800,PF3D7_0717500,PF3D7_0722400,PF3D7_0802600,PF3D7_0802800,PF3D7_0805700,PF3D7_0807300,PF3D7_0821100,PF3D7_0902100,PF3D7_0917900,PF3D7_0930500,PF3D7_0934800,PF3D7_1013500,PF3D7_1016400,PF3D7_1032500,PF3D7_1122800,PF3D7_1123100,PF3D7_1143500,PF3D7_1209500,PF3D7_1242800,PF3D7_1246900,PF3D7_1320600,PF3D7_1321500,PF3D7_1337100,PF3D7_1…	31	1.34	1.51	0.0320974	0.416655
GO:0030003	cellular cation homeostasis	23	10	PF3D7_0106300,PF3D7_0406100,PF3D7_0417300,PF3D7_0804500,PF3D7_0904900,PF3D7_1140100,PF3D7_1303500,PF3D7_1306600,PF3D7_1323200,PF3D7_1341900,	43.5	1.88	2.57	0.0241805	0.348899
GO:0030048	actin filament-based movement	9	6	PF3D7_0503400,PF3D7_0503600,PF3D7_0932200,PF3D7_1229800,PF3D7_1329100,PF3D7_1342600,	66.7	2.88	6.68	0.00658608	0.157488
GO:0030050	vesicle transport along actin filament	6	4	PF3D7_0503600,PF3D7_1229800,PF3D7_1329100,PF3D7_1342600,	66.7	2.88	6.67	0.0284411	0.387652
GO:0031204	posttranslational protein targeting to membrane, translocation	6	4	PF3D7_0204200,PF3D7_0821800,PF3D7_1346100,PF3D7_1438100,	66.7	2.88	6.67	0.0284411	0.387652
GO:0032507	maintenance of protein location in cell	8	5	PF3D7_0321900,PF3D7_0932200,PF3D7_1013500,PF3D7_1330400,PF3D7_1353600,	62.5	2.7	5.56	0.0194658	0.304964
GO:0032780	negative regulation of ATP-dependent activity	4	4	PF3D7_0314000,PF3D7_0927000,PF3D7_1417800,PF3D7_1453700,	100	4.33	Inf	0.00284448	0.0969256
GO:0032784	regulation of DNA-templated transcription, elongation	9	5	PF3D7_0407700,PF3D7_0415300,PF3D7_0517400,PF3D7_0606100,PF3D7_1030000,	55.6	2.4	4.17	0.0355654	0.436718
GO:0032984	protein-containing complex disassembly	22	10	PF3D7_0212300,PF3D7_0503400,PF3D7_0509000,PF3D7_0619400,PF3D7_0932400,PF3D7_1030100,PF3D7_1123400,PF3D7_1209000,PF3D7_1224500,PF3D7_1411300,	45.5	1.97	2.79	0.0171343	0.294078
GO:0033157	regulation of intracellular protein transport	3	3	PF3D7_0208100,PF3D7_0302900,PF3D7_0416800,	100	4.33	Inf	0.0123307	0.230229
GO:0033260	nuclear DNA replication	9	5	PF3D7_0411900,PF3D7_0527000,PF3D7_0926900,PF3D7_1211700,PF3D7_1417800,	55.6	2.4	4.17	0.0355654	0.436718
GO:0034243	regulation of transcription elongation from RNA polymerase II promoter	7	5	PF3D7_0407700,PF3D7_0415300,PF3D7_0517400,PF3D7_0606100,PF3D7_1030000,	71.4	3.09	8.35	0.00900477	0.191814
GO:0034976	response to endoplasmic reticulum stress	27	12	PF3D7_0219400,PF3D7_0313100,PF3D7_0619400,PF3D7_0827900,PF3D7_0916500,PF3D7_0917900,PF3D7_0919400,PF3D7_1032500,PF3D7_1113400,PF3D7_1136800,PF3D7_1418000,PF3D7_1472600,	44.4	1.92	2.68	0.0114478	0.225113
GO:0035459	vesicle cargo loading	4	4	PF3D7_0214100,PF3D7_0405100,PF3D7_0822600,PF3D7_1361100,	100	4.33	Inf	0.00284448	0.0969256
GO:0035966	response to topologically incorrect protein	28	12	PF3D7_0213100,PF3D7_0219400,PF3D7_0619400,PF3D7_0916500,PF3D7_0917900,PF3D7_1015600,PF3D7_1032500,PF3D7_1116800,PF3D7_1136800,PF3D7_1211400,PF3D7_1330300,PF3D7_1418000,	42.9	1.85	2.51	0.0159131	0.285388
GO:0036211	protein modification process	367	105	PF3D7_0104300,PF3D7_0213400,PF3D7_0215100,PF3D7_0217500,PF3D7_0219400,PF3D7_0303400,PF3D7_0305700,PF3D7_0309200,PF3D7_0312400,PF3D7_0313100,PF3D7_0319300,PF3D7_0321400,PF3D7_0413900,PF3D7_0415300,PF3D7_0416400,PF3D7_0516700,PF3D7_0520100,PF3D7_0527100,PF3D7_0527200,PF3D7_0605300,PF3D7_0609800,PF3D7_0610600,PF3D7_0628600,PF3D7_0629700,PF3D7_0630600,PF3D7_0708300,PF3D7_0714300,PF3D7_0715300,PF3D7_0…	28.6	1.24	1.37	0.00634495	0.157488
GO:0042592	homeostatic process	50	18	PF3D7_0106300,PF3D7_0107500,PF3D7_0406100,PF3D7_0417300,PF3D7_0713400,PF3D7_0804500,PF3D7_0904900,PF3D7_1027300,PF3D7_1140100,PF3D7_1303500,PF3D7_1306600,PF3D7_1323200,PF3D7_1341900,PF3D7_1345100,PF3D7_1403600,PF3D7_1419800,PF3D7_1434200,PF3D7_1457200,	36	1.56	1.89	0.0264926	0.372263
GO:0043462	regulation of ATP-dependent activity	8	6	PF3D7_0306200,PF3D7_0314000,PF3D7_0501100,PF3D7_0927000,PF3D7_1417800,PF3D7_1453700,	75	3.24	10.03	0.00272816	0.0969256
GO:0043484	regulation of RNA splicing	15	7	PF3D7_0606500,PF3D7_0623600,PF3D7_1002400,PF3D7_1107100,PF3D7_1230800,PF3D7_1330800,PF3D7_1360100,	46.7	2.02	2.92	0.0381665	0.438425
GO:0043547	positive regulation of GTPase activity	9	6	PF3D7_0419600,PF3D7_1114200,PF3D7_1348500,PF3D7_1352800,PF3D7_1405100,PF3D7_1473100,	66.7	2.88	6.68	0.00658608	0.157488
GO:0043933	protein-containing complex subunit organization	224	70	PF3D7_0110800,PF3D7_0211300,PF3D7_0212300,PF3D7_0218300,PF3D7_0310600,PF3D7_0314000,PF3D7_0403700,PF3D7_0405400,PF3D7_0406100,PF3D7_0409100,PF3D7_0422400,PF3D7_0503400,PF3D7_0506100,PF3D7_0509000,PF3D7_0512000,PF3D7_0527000,PF3D7_0529500,PF3D7_0617100,PF3D7_0619400,PF3D7_0624200,PF3D7_0628600,PF3D7_0708000,PF3D7_0716800,PF3D7_0717500,PF3D7_0718500,PF3D7_0719600,PF3D7_0719700,PF3D7_0723600,PF3D7_0…	31.3	1.35	1.55	0.00256291	0.0969256
GO:0044409	entry into host	108	37	PF3D7_0102500,PF3D7_0210600,PF3D7_0214900,PF3D7_0217500,PF3D7_0312400,PF3D7_0404700,PF3D7_0405200,PF3D7_0423500,PF3D7_0424100,PF3D7_0707300,PF3D7_0731500,PF3D7_0818200,PF3D7_0823300,PF3D7_0903700,PF3D7_0905400,PF3D7_0911900,PF3D7_0929400,PF3D7_0932200,PF3D7_0934800,PF3D7_1012200,PF3D7_1027300,PF3D7_1033700,PF3D7_1116000,PF3D7_1136700,PF3D7_1136900,PF3D7_1243900,PF3D7_1252100,PF3D7_1321500,PF3D7_1…	34.3	1.48	1.76	0.00511612	0.142312
GO:0044786	cell cycle DNA replication	9	5	PF3D7_0411900,PF3D7_0527000,PF3D7_0926900,PF3D7_1211700,PF3D7_1417800,	55.6	2.4	4.17	0.0355654	0.436718
GO:0045851	pH reduction	9	6	PF3D7_0406100,PF3D7_0804500,PF3D7_1140100,PF3D7_1306600,PF3D7_1323200,PF3D7_1341900,	66.7	2.88	6.68	0.00658608	0.157488
GO:0046907	intracellular transport	242	86	PF3D7_0103000,PF3D7_0204200,PF3D7_0208100,PF3D7_0214100,PF3D7_0302900,PF3D7_0314100,PF3D7_0320700,PF3D7_0404300,PF3D7_0405100,PF3D7_0416800,PF3D7_0418500,PF3D7_0419600,PF3D7_0503600,PF3D7_0509000,PF3D7_0523100,PF3D7_0528100,PF3D7_0530100,PF3D7_0602600,PF3D7_0606700,PF3D7_0609800,PF3D7_0615700,PF3D7_0617100,PF3D7_0619000,PF3D7_0619400,PF3D7_0621800,PF3D7_0714300,PF3D7_0720700,PF3D7_0730200,PF3D7_0…	35.5	1.54	1.91	4.6783e-06	0.000637178
GO:0048193	Golgi vesicle transport	63	25	PF3D7_0214100,PF3D7_0314100,PF3D7_0405100,PF3D7_0416800,PF3D7_0418500,PF3D7_0606700,PF3D7_0808100,PF3D7_0808400,PF3D7_0822600,PF3D7_1119500,PF3D7_1130500,PF3D7_1134800,PF3D7_1144900,PF3D7_1223400,PF3D7_1231100,PF3D7_1246300,PF3D7_1314500,PF3D7_1316800,PF3D7_1330400,PF3D7_1332000,PF3D7_1335700,PF3D7_1353600,PF3D7_1361100,PF3D7_1429800,PF3D7_1451800,	39.7	1.72	2.22	0.00227294	0.0885146
GO:0050658	RNA transport	17	9	PF3D7_0419600,PF3D7_0602600,PF3D7_0615700,PF3D7_0912500,PF3D7_0927600,PF3D7_1117700,PF3D7_1249800,PF3D7_1315900,PF3D7_1369500,	52.9	2.29	3.76	0.00714398	0.162287
GO:0050776	regulation of immune response	12	6	PF3D7_0207400,PF3D7_0207600,PF3D7_0207700,PF3D7_0208000,PF3D7_0902800,PF3D7_1015900,	50	2.16	3.34	0.0380603	0.438425
GO:0051603	proteolysis involved in cellular protein catabolic process	138	58	PF3D7_0104300,PF3D7_0108000,PF3D7_0205900,PF3D7_0207400,PF3D7_0207600,PF3D7_0207700,PF3D7_0208000,PF3D7_0305700,PF3D7_0313100,PF3D7_0317000,PF3D7_0317700,PF3D7_0319300,PF3D7_0404700,PF3D7_0413900,PF3D7_0516700,PF3D7_0518300,PF3D7_0527200,PF3D7_0608500,PF3D7_0619400,PF3D7_0726500,PF3D7_0727400,PF3D7_0803800,PF3D7_0807500,PF3D7_0807800,PF3D7_0808300,PF3D7_0811000,PF3D7_0812600,PF3D7_0902800,PF3D7_0…	42	1.82	2.49	4.17662e-07	0.000151842
GO:0065004	protein-DNA complex assembly	24	12	PF3D7_0110800,PF3D7_0527000,PF3D7_0717500,PF3D7_0919000,PF3D7_0929000,PF3D7_1203700,PF3D7_1205600,PF3D7_1211700,PF3D7_1224500,PF3D7_1367000,PF3D7_1417800,PF3D7_1433300,	50	2.16	3.35	0.00356638	0.10845
GO:0070646	protein modification by small protein removal	24	15	PF3D7_0104300,PF3D7_0413900,PF3D7_0516700,PF3D7_0527200,PF3D7_0630600,PF3D7_0726500,PF3D7_0904600,PF3D7_0919200,PF3D7_1006900,PF3D7_1031400,PF3D7_1141700,PF3D7_1217900,PF3D7_1226800,PF3D7_1233900,PF3D7_1368100,	62.5	2.7	5.61	4.01195e-05	0.00364553
GO:0070972	protein localization to endoplasmic reticulum	24	10	PF3D7_0204200,PF3D7_0320700,PF3D7_0321900,PF3D7_0821800,PF3D7_1203200,PF3D7_1246800,PF3D7_1330400,PF3D7_1346100,PF3D7_1353600,PF3D7_1438100,	41.7	1.8	2.39	0.0330921	0.421538
GO:0071824	protein-DNA complex subunit organization	33	15	PF3D7_0110800,PF3D7_0527000,PF3D7_0628600,PF3D7_0717500,PF3D7_0919000,PF3D7_0929000,PF3D7_1104200,PF3D7_1203700,PF3D7_1205600,PF3D7_1211700,PF3D7_1224500,PF3D7_1367000,PF3D7_1415900,PF3D7_1417800,PF3D7_1433300,	45.5	1.97	2.8	0.00375826	0.111359
GO:0098660	inorganic ion transmembrane transport	45	21	PF3D7_0106300,PF3D7_0406100,PF3D7_0519200,PF3D7_0609100,PF3D7_0715500,PF3D7_0721900,PF3D7_0904900,PF3D7_0927800,PF3D7_0934500,PF3D7_1140100,PF3D7_1147700,PF3D7_1227200,PF3D7_1235200,PF3D7_1303500,PF3D7_1306600,PF3D7_1311300,PF3D7_1323200,PF3D7_1340900,PF3D7_1341900,PF3D7_1354400,PF3D7_1462700,	46.7	2.02	2.95	0.000412326	0.0255455
GO:1902600	proton transmembrane transport	27	15	PF3D7_0406100,PF3D7_0519200,PF3D7_0715500,PF3D7_0721900,PF3D7_0927800,PF3D7_0934500,PF3D7_1140100,PF3D7_1147700,PF3D7_1235200,PF3D7_1306600,PF3D7_1311300,PF3D7_1323200,PF3D7_1341900,PF3D7_1354400,PF3D7_1462700,	55.6	2.4	4.2	0.000260854	0.0177772

### Sheet: EnrichedCC
	Name	Bgd.count	Number of affected genes with the GO term	Affected gene.list	Pct.of.bgd	Fold.enrichment.compared to the background	Odds.ratio	P.value	Benjamini
GO:0000502	proteasome complex	42	25	PF3D7_0104300,PF3D7_0108000,PF3D7_0205900,PF3D7_0317000,PF3D7_0413900,PF3D7_0518300,PF3D7_0608500,PF3D7_0723600,PF3D7_0727400,PF3D7_0803800,PF3D7_0807500,PF3D7_0807800,PF3D7_0912900,PF3D7_1008400,PF3D7_1017900,PF3D7_1129200,PF3D7_1230400,PF3D7_1311500,PF3D7_1338100,PF3D7_1353900,PF3D7_1368100,PF3D7_1414000,PF3D7_1466300,PF3D7_1470900,PF3D7_1474800,	59.5	2.57	4.99	3.9356e-07	0.0130228
GO:0000775	chromosome, centromeric region	27	12	PF3D7_0307500,PF3D7_0307700,PF3D7_0309200,PF3D7_0414000,PF3D7_0616200,PF3D7_0723800,PF3D7_1021800,PF3D7_1227600,PF3D7_1318400,PF3D7_1322200,PF3D7_1345900,PF3D7_1446700,	44.4	1.92	2.68	0.0114478	0.285388
GO:0005634	nucleus	1408	465	PF3D7_0104300,PF3D7_0105600,PF3D7_0105800,PF3D7_0108000,PF3D7_0110400,PF3D7_0110800,PF3D7_0111500,PF3D7_0111800,PF3D7_0202000,PF3D7_0203400,PF3D7_0204200,PF3D7_0205900,PF3D7_0207600,PF3D7_0208100,PF3D7_0208700,PF3D7_0209800,PF3D7_0210200,PF3D7_0212300,PF3D7_0213100,PF3D7_0214000,PF3D7_0215700,PF3D7_0217500,PF3D7_0218000,PF3D7_0302900,PF3D7_0303200,PF3D7_0303300,PF3D7_0304400,PF3D7_0305700,PF3D7_0…	33	1.43	2.16	1.21569e-25	0.304964
GO:0005658	alpha DNA polymerase:primase complex	4	3	PF3D7_0411900,PF3D7_0910900,PF3D7_1438700,	75	3.24	10	0.0407892	0.304964
GO:0005681	spliceosomal complex	98	32	PF3D7_0319500,PF3D7_0323500,PF3D7_0403700,PF3D7_0405400,PF3D7_0409100,PF3D7_0520300,PF3D7_0722500,PF3D7_0728900,PF3D7_0822300,PF3D7_0829300,PF3D7_0909800,PF3D7_0922700,PF3D7_1002400,PF3D7_1004200,PF3D7_1018500,PF3D7_1030100,PF3D7_1107000,PF3D7_1123900,PF3D7_1132600,PF3D7_1138600,PF3D7_1209200,PF3D7_1224900,PF3D7_1234800,PF3D7_1235900,PF3D7_1324200,PF3D7_1350200,PF3D7_1369700,PF3D7_1407300,PF3D7_1…	32.7	1.41	1.63	0.0187104	0.211947
GO:0005689	U12-type spliceosomal complex	6	4	PF3D7_0822300,PF3D7_0909800,PF3D7_1209200,PF3D7_1224900,	66.7	2.88	6.67	0.0284411	0.438425
GO:0005737	cytoplasm	2116	563	PF3D7_0102300,PF3D7_0103000,PF3D7_0104300,PF3D7_0105600,PF3D7_0108000,PF3D7_0108600,PF3D7_0108700,PF3D7_0109950,PF3D7_0111500,PF3D7_0111800,PF3D7_0111900,PF3D7_0202000,PF3D7_0204200,PF3D7_0205900,PF3D7_0206100,PF3D7_0207100,PF3D7_0207400,PF3D7_0207600,PF3D7_0207700,PF3D7_0208000,PF3D7_0208500,PF3D7_0209100,PF3D7_0209200,PF3D7_0209800,PF3D7_0210400,PF3D7_0211300,PF3D7_0212300,PF3D7_0213100,PF3D7_0…	26.6	1.15	1.45	1.00247e-07	0.438425
GO:0005773	vacuole	128	45	PF3D7_0207400,PF3D7_0207600,PF3D7_0207700,PF3D7_0208000,PF3D7_0404700,PF3D7_0406100,PF3D7_0416800,PF3D7_0509000,PF3D7_0512600,PF3D7_0519200,PF3D7_0619000,PF3D7_0629500,PF3D7_0708400,PF3D7_0709000,PF3D7_0720700,PF3D7_0818200,PF3D7_0827900,PF3D7_0902800,PF3D7_0903200,PF3D7_0912900,PF3D7_0917900,PF3D7_0934500,PF3D7_1006800,PF3D7_1008700,PF3D7_1012900,PF3D7_1015600,PF3D7_1015900,PF3D7_1020900,PF3D7_1…	35.2	1.52	1.84	0.00117343	0.0730379
GO:0005774	vacuolar membrane	16	9	PF3D7_0509000,PF3D7_0519200,PF3D7_0619000,PF3D7_0709000,PF3D7_1140100,PF3D7_1306600,PF3D7_1323200,PF3D7_1341900,PF3D7_1354400,	56.3	2.43	4.3	0.00421654	0.10845
GO:0005783	endoplasmic reticulum	224	77	PF3D7_0204200,PF3D7_0214100,PF3D7_0219400,PF3D7_0303200,PF3D7_0313100,PF3D7_0314100,PF3D7_0316700,PF3D7_0318900,PF3D7_0320700,PF3D7_0321900,PF3D7_0405100,PF3D7_0410600,PF3D7_0416800,PF3D7_0418500,PF3D7_0509000,PF3D7_0512600,PF3D7_0605900,PF3D7_0609800,PF3D7_0613300,PF3D7_0617200,PF3D7_0619400,PF3D7_0628300,PF3D7_0704600,PF3D7_0707300,PF3D7_0709000,PF3D7_0714300,PF3D7_0719500,PF3D7_0821800,PF3D7_0…	34.4	1.49	1.8	5.68812e-05	0.00222405
GO:0005791	rough endoplasmic reticulum	8	5	PF3D7_0204200,PF3D7_0821800,PF3D7_1246800,PF3D7_1346100,PF3D7_1438100,	62.5	2.7	5.56	0.0194658	0.294078
GO:0005794	Golgi apparatus	123	46	PF3D7_0214100,PF3D7_0303400,PF3D7_0314100,PF3D7_0321900,PF3D7_0405100,PF3D7_0416800,PF3D7_0418500,PF3D7_0509000,PF3D7_0512600,PF3D7_0606700,PF3D7_0607400,PF3D7_0609800,PF3D7_0617100,PF3D7_0629900,PF3D7_0704600,PF3D7_0707300,PF3D7_0714300,PF3D7_0719500,PF3D7_0730200,PF3D7_0807300,PF3D7_0808400,PF3D7_0822600,PF3D7_0920500,PF3D7_0932500,PF3D7_1011200,PF3D7_1017300,PF3D7_1020900,PF3D7_1118100,PF3D7_1…	37.4	1.62	2.03	0.000213208	0.0161457
GO:0005798	Golgi-associated vesicle	15	8	PF3D7_0606700,PF3D7_0617100,PF3D7_0730200,PF3D7_0808400,PF3D7_1118100,PF3D7_1134800,PF3D7_1246300,PF3D7_1429800,	53.3	2.31	3.82	0.010574	0.0699189
GO:0005801	cis-Golgi network	11	9	PF3D7_0321900,PF3D7_0418500,PF3D7_0512600,PF3D7_1017300,PF3D7_1020900,PF3D7_1330400,PF3D7_1332000,PF3D7_1353600,PF3D7_1451800,	81.8	3.54	15.09	6.36429e-05	0.000209544
GO:0005829	cytosol	398	129	PF3D7_0104300,PF3D7_0209100,PF3D7_0212300,PF3D7_0213100,PF3D7_0214000,PF3D7_0214200,PF3D7_0219200,PF3D7_0304400,PF3D7_0306200,PF3D7_0306800,PF3D7_0307200,PF3D7_0308200,PF3D7_0309500,PF3D7_0312800,PF3D7_0314000,PF3D7_0314100,PF3D7_0316300,PF3D7_0316800,PF3D7_0317600,PF3D7_0319600,PF3D7_0406400,PF3D7_0414900,PF3D7_0415900,PF3D7_0418500,PF3D7_0422400,PF3D7_0501100,PF3D7_0503400,PF3D7_0503800,PF3D7_0…	32.4	1.4	1.68	5.53875e-06	0.438425
GO:0005832	chaperonin-containing T-complex	8	7	PF3D7_0214000,PF3D7_0306800,PF3D7_0308200,PF3D7_0608700,PF3D7_1132200,PF3D7_1229500,PF3D7_1357800,	87.5	3.78	23.43	0.000222132	0.304964
GO:0005840	ribosome	179	64	PF3D7_0210400,PF3D7_0214200,PF3D7_0219200,PF3D7_0304400,PF3D7_0307200,PF3D7_0310000,PF3D7_0312800,PF3D7_0316800,PF3D7_0317600,PF3D7_0415900,PF3D7_0422400,PF3D7_0503000,PF3D7_0503800,PF3D7_0506100,PF3D7_0516200,PF3D7_0516900,PF3D7_0522500,PF3D7_0611700,PF3D7_0613400,PF3D7_0614500,PF3D7_0713600,PF3D7_0719600,PF3D7_0719700,PF3D7_0813900,PF3D7_0821700,PF3D7_0826700,PF3D7_0903900,PF3D7_0918200,PF3D7_0…	35.8	1.55	1.91	6.49697e-05	0.438425
GO:0005851	eukaryotic translation initiation factor 2B complex	6	4	PF3D7_0728000,PF3D7_0828500,PF3D7_1213900,PF3D7_1326400,	66.7	2.88	6.67	0.0284411	0.416655
GO:0008287	protein serine/threonine phosphatase complex	11	6	PF3D7_0802800,PF3D7_1034500,PF3D7_1309200,PF3D7_1414400,PF3D7_1451700,PF3D7_1466100,	54.5	2.36	4.01	0.023551	0.0360136
GO:0012505	endomembrane system	354	121	PF3D7_0103000,PF3D7_0204200,PF3D7_0214100,PF3D7_0219400,PF3D7_0303200,PF3D7_0303400,PF3D7_0313100,PF3D7_0314100,PF3D7_0316700,PF3D7_0318900,PF3D7_0320700,PF3D7_0321900,PF3D7_0405100,PF3D7_0410600,PF3D7_0416800,PF3D7_0418500,PF3D7_0419600,PF3D7_0509000,PF3D7_0512600,PF3D7_0530100,PF3D7_0605900,PF3D7_0606700,PF3D7_0607400,PF3D7_0609800,PF3D7_0613300,PF3D7_0617100,PF3D7_0617200,PF3D7_0619000,PF3D7_0…	34.2	1.48	1.82	5.27518e-07	0.0992303
GO:0016272	prefoldin complex	5	4	PF3D7_0512000,PF3D7_0718500,PF3D7_1128100,PF3D7_1416900,	80	3.46	13.35	0.0115997	0.0546862
GO:0016459	myosin complex	7	5	PF3D7_0503600,PF3D7_1118700,PF3D7_1229800,PF3D7_1329100,PF3D7_1342600,	71.4	3.09	8.35	0.00900477	0.211947
GO:0016469	proton-transporting two-sector ATPase complex	21	12	PF3D7_0406100,PF3D7_0519200,PF3D7_0715500,PF3D7_0721900,PF3D7_0934500,PF3D7_1140100,PF3D7_1147700,PF3D7_1306600,PF3D7_1311300,PF3D7_1323200,PF3D7_1341900,PF3D7_1354400,	57.1	2.47	4.47	0.000780288	0.000685005
GO:0020007	apical complex	107	38	PF3D7_0102500,PF3D7_0210600,PF3D7_0212600,PF3D7_0214900,PF3D7_0220800,PF3D7_0402300,PF3D7_0405200,PF3D7_0405900,PF3D7_0414600,PF3D7_0414900,PF3D7_0424100,PF3D7_0613300,PF3D7_0707300,PF3D7_0721400,PF3D7_0731500,PF3D7_0802600,PF3D7_0817700,PF3D7_0827900,PF3D7_0903600,PF3D7_0905400,PF3D7_0929400,PF3D7_0935800,PF3D7_1012200,PF3D7_1114100,PF3D7_1116000,PF3D7_1116800,PF3D7_1136500,PF3D7_1136700,PF3D7_1…	35.5	1.54	1.86	0.00224704	0.348899
GO:0020008	rhoptry	52	24	PF3D7_0210600,PF3D7_0212600,PF3D7_0214900,PF3D7_0220800,PF3D7_0402300,PF3D7_0405200,PF3D7_0405900,PF3D7_0414900,PF3D7_0424100,PF3D7_0613300,PF3D7_0707300,PF3D7_0721400,PF3D7_0802600,PF3D7_0817700,PF3D7_0905400,PF3D7_0929400,PF3D7_0935800,PF3D7_1012200,PF3D7_1116000,PF3D7_1136700,PF3D7_1252100,PF3D7_1320600,PF3D7_1430200,PF3D7_1463900,	46.2	2	2.89	0.000199945	0.211947
GO:0022626	cytosolic ribosome	92	47	PF3D7_0214200,PF3D7_0219200,PF3D7_0304400,PF3D7_0307200,PF3D7_0312800,PF3D7_0316800,PF3D7_0317600,PF3D7_0415900,PF3D7_0422400,PF3D7_0503800,PF3D7_0506100,PF3D7_0516200,PF3D7_0516900,PF3D7_0611700,PF3D7_0614500,PF3D7_0719600,PF3D7_0719700,PF3D7_0813900,PF3D7_0821700,PF3D7_0826700,PF3D7_0903900,PF3D7_1004000,PF3D7_1019000,PF3D7_1105400,PF3D7_1109900,PF3D7_1124900,PF3D7_1142500,PF3D7_1144000,PF3D7_1…	51.1	2.21	3.59	3.40414e-09	0.416655
GO:0030117	membrane coat	32	19	PF3D7_0214100,PF3D7_0405100,PF3D7_0416800,PF3D7_0528100,PF3D7_0606700,PF3D7_0617100,PF3D7_0730200,PF3D7_0808100,PF3D7_0808400,PF3D7_0822600,PF3D7_0904100,PF3D7_1110500,PF3D7_1118100,PF3D7_1119500,PF3D7_1134800,PF3D7_1245800,PF3D7_1246300,PF3D7_1361100,PF3D7_1429800,	59.4	2.57	4.93	1.06768e-05	0.348899
GO:0030659	cytoplasmic vesicle membrane	38	21	PF3D7_0103000,PF3D7_0214100,PF3D7_0314100,PF3D7_0405100,PF3D7_0416800,PF3D7_0606700,PF3D7_0617100,PF3D7_0619000,PF3D7_0730200,PF3D7_0808100,PF3D7_0808400,PF3D7_0822600,PF3D7_1118100,PF3D7_1134800,PF3D7_1226400,PF3D7_1243500,PF3D7_1245800,PF3D7_1246300,PF3D7_1361100,PF3D7_1412400,PF3D7_1429800,	55.3	2.39	4.17	1.71178e-05	0.157488
GO:0030867	rough endoplasmic reticulum membrane	8	5	PF3D7_0204200,PF3D7_0821800,PF3D7_1246800,PF3D7_1346100,PF3D7_1438100,	62.5	2.7	5.56	0.0194658	0.387652
GO:0031090	organelle membrane	274	85	PF3D7_0103000,PF3D7_0204200,PF3D7_0210600,PF3D7_0214100,PF3D7_0303400,PF3D7_0313100,PF3D7_0314100,PF3D7_0320700,PF3D7_0321900,PF3D7_0405100,PF3D7_0405200,PF3D7_0416800,PF3D7_0418500,PF3D7_0509000,PF3D7_0519200,PF3D7_0523300,PF3D7_0605900,PF3D7_0606700,PF3D7_0613300,PF3D7_0617100,PF3D7_0619000,PF3D7_0619400,PF3D7_0707300,PF3D7_0709000,PF3D7_0714300,PF3D7_0715500,PF3D7_0730200,PF3D7_0808100,PF3D7_0…	31	1.34	1.54	0.00117782	0.387652
GO:0031982	vesicle	292	105	PF3D7_0102500,PF3D7_0103000,PF3D7_0202000,PF3D7_0207600,PF3D7_0209200,PF3D7_0214100,PF3D7_0220000,PF3D7_0301700,PF3D7_0314100,PF3D7_0317600,PF3D7_0405100,PF3D7_0406100,PF3D7_0416800,PF3D7_0422400,PF3D7_0424100,PF3D7_0424600,PF3D7_0501000,PF3D7_0503600,PF3D7_0512600,PF3D7_0516200,PF3D7_0606700,PF3D7_0608500,PF3D7_0617100,PF3D7_0619000,PF3D7_0619400,PF3D7_0629500,PF3D7_0708400,PF3D7_0709000,PF3D7_0…	36	1.56	1.96	1.94886e-07	0.304964
GO:0031984	organelle subcompartment	126	38	PF3D7_0204200,PF3D7_0313100,PF3D7_0314100,PF3D7_0320700,PF3D7_0321900,PF3D7_0605900,PF3D7_0613300,PF3D7_0619400,PF3D7_0714300,PF3D7_0821800,PF3D7_0822600,PF3D7_0916500,PF3D7_1032500,PF3D7_1116600,PF3D7_1119500,PF3D7_1124000,PF3D7_1134500,PF3D7_1136800,PF3D7_1139900,PF3D7_1143200,PF3D7_1144900,PF3D7_1203200,PF3D7_1212600,PF3D7_1223400,PF3D7_1236800,PF3D7_1245800,PF3D7_1246800,PF3D7_1248600,PF3D7_1…	30.2	1.3	1.45	0.0392454	0.0969256
GO:0032991	protein-containing complex	22	9	PF3D7_0402400,PF3D7_0423500,PF3D7_0424100,PF3D7_0708400,PF3D7_0817700,PF3D7_1018200,PF3D7_1116000,PF3D7_1323700,PF3D7_1406800,	40.9	1.77	2.31	0.0477271	0.436718
GO:0033178	proton-transporting two-sector ATPase complex, catalytic domain	14	9	PF3D7_0406100,PF3D7_0715500,PF3D7_0934500,PF3D7_1140100,PF3D7_1147700,PF3D7_1306600,PF3D7_1311300,PF3D7_1323200,PF3D7_1341900,	64.3	2.78	6.03	0.00116354	0.294078
GO:0034098	VCP-NPL4-UFD1 AAA ATPase complex	4	3	PF3D7_0619400,PF3D7_0916500,PF3D7_1418000,	75	3.24	10	0.0407892	0.230229
GO:0034518	RNA cap binding complex	4	3	PF3D7_0415500,PF3D7_0705000,PF3D7_1369500,	75	3.24	10	0.0407892	0.436718
GO:0042175	nuclear outer membrane-endoplasmic reticulum membrane network	110	34	PF3D7_0204200,PF3D7_0313100,PF3D7_0314100,PF3D7_0320700,PF3D7_0321900,PF3D7_0605900,PF3D7_0613300,PF3D7_0617200,PF3D7_0619400,PF3D7_0714300,PF3D7_0821800,PF3D7_0822600,PF3D7_0916500,PF3D7_1032500,PF3D7_1116600,PF3D7_1124000,PF3D7_1134500,PF3D7_1136800,PF3D7_1139900,PF3D7_1143200,PF3D7_1203200,PF3D7_1212600,PF3D7_1236800,PF3D7_1246800,PF3D7_1248600,PF3D7_1330400,PF3D7_1331300,PF3D7_1346100,PF3D7_1…	30.9	1.34	1.5	0.0353187	0.191814
GO:0043231	intracellular membrane-bounded organelle	25	11	PF3D7_0302700,PF3D7_0504000,PF3D7_0918100,PF3D7_0932100,PF3D7_1107200,PF3D7_1115600,PF3D7_1118100,PF3D7_1119500,PF3D7_1212600,PF3D7_1245800,PF3D7_1411300,	44	1.9	2.63	0.0166277	0.225113
GO:0045177	apical part of cell	148	53	PF3D7_0102500,PF3D7_0103800,PF3D7_0104100,PF3D7_0210600,PF3D7_0212600,PF3D7_0214000,PF3D7_0214900,PF3D7_0220800,PF3D7_0402300,PF3D7_0404700,PF3D7_0405200,PF3D7_0405900,PF3D7_0414600,PF3D7_0414900,PF3D7_0424100,PF3D7_0503600,PF3D7_0603800,PF3D7_0613300,PF3D7_0707300,PF3D7_0721400,PF3D7_0731500,PF3D7_0802600,PF3D7_0817700,PF3D7_0827900,PF3D7_0903600,PF3D7_0903700,PF3D7_0905400,PF3D7_0929400,PF3D7_0…	35.8	1.55	1.9	0.000262429	0.0969256
GO:0048475	coated membrane	32	19	PF3D7_0214100,PF3D7_0405100,PF3D7_0416800,PF3D7_0528100,PF3D7_0606700,PF3D7_0617100,PF3D7_0730200,PF3D7_0808100,PF3D7_0808400,PF3D7_0822600,PF3D7_0904100,PF3D7_1110500,PF3D7_1118100,PF3D7_1119500,PF3D7_1134800,PF3D7_1245800,PF3D7_1246300,PF3D7_1361100,PF3D7_1429800,	59.4	2.57	4.93	1.06768e-05	0.285388
GO:0070971	endoplasmic reticulum exit site	6	5	PF3D7_0214100,PF3D7_0405100,PF3D7_0416800,PF3D7_0822600,PF3D7_1361100,	83.3	3.6	16.7	0.00317896	0.157488
GO:0070993	translation preinitiation complex	12	6	PF3D7_0310600,PF3D7_0716800,PF3D7_0728000,PF3D7_0815600,PF3D7_1143400,PF3D7_1206200,	50	2.16	3.34	0.0380603	0.372263
GO:0071011	precatalytic spliceosome	23	14	PF3D7_0319500,PF3D7_0409100,PF3D7_0520300,PF3D7_0822300,PF3D7_0829300,PF3D7_0909800,PF3D7_1004200,PF3D7_1018500,PF3D7_1123900,PF3D7_1132600,PF3D7_1224900,PF3D7_1350200,PF3D7_1407300,PF3D7_1461600,	60.9	2.63	5.23	0.000110761	0.0969256
GO:0097525	spliceosomal snRNP complex	47	20	PF3D7_0319500,PF3D7_0405400,PF3D7_0409100,PF3D7_0520300,PF3D7_0728900,PF3D7_0822300,PF3D7_0829300,PF3D7_0909800,PF3D7_0922700,PF3D7_1018500,PF3D7_1107000,PF3D7_1123900,PF3D7_1209200,PF3D7_1224900,PF3D7_1234800,PF3D7_1350200,PF3D7_1360100,PF3D7_1420000,PF3D7_1452700,PF3D7_1461600,	42.6	1.84	2.49	0.0023152	0.438425
GO:0098588	bounding membrane of organelle	94	40	PF3D7_0103000,PF3D7_0204200,PF3D7_0214100,PF3D7_0303400,PF3D7_0314100,PF3D7_0405100,PF3D7_0416800,PF3D7_0418500,PF3D7_0509000,PF3D7_0519200,PF3D7_0606700,PF3D7_0617100,PF3D7_0619000,PF3D7_0709000,PF3D7_0730200,PF3D7_0808100,PF3D7_0808400,PF3D7_0821800,PF3D7_0822600,PF3D7_1011200,PF3D7_1118100,PF3D7_1134800,PF3D7_1136900,PF3D7_1140100,PF3D7_1226400,PF3D7_1243500,PF3D7_1245800,PF3D7_1246300,PF3D7_1…	42.6	1.84	2.52	1.88152e-05	0.157488
GO:0098687	chromosomal region	38	16	PF3D7_0307500,PF3D7_0307700,PF3D7_0309200,PF3D7_0414000,PF3D7_0416400,PF3D7_0517900,PF3D7_0612200,PF3D7_0616200,PF3D7_0723800,PF3D7_1021800,PF3D7_1033700,PF3D7_1227600,PF3D7_1318400,PF3D7_1322200,PF3D7_1345900,PF3D7_1446700,	42.1	1.82	2.44	0.00700129	0.0969256
GO:0101031	chaperone complex	8	7	PF3D7_0214000,PF3D7_0306800,PF3D7_0308200,PF3D7_0608700,PF3D7_1132200,PF3D7_1229500,PF3D7_1357800,	87.5	3.78	23.43	0.000222132	0.142312
GO:0120114	Sm-like protein family complex	48	20	PF3D7_0319500,PF3D7_0405400,PF3D7_0409100,PF3D7_0520300,PF3D7_0728900,PF3D7_0822300,PF3D7_0829300,PF3D7_0909800,PF3D7_0922700,PF3D7_1018500,PF3D7_1107000,PF3D7_1123900,PF3D7_1209200,PF3D7_1224900,PF3D7_1234800,PF3D7_1350200,PF3D7_1360100,PF3D7_1420000,PF3D7_1452700,PF3D7_1461600,	41.7	1.8	2.4	0.00312375	0.436718
GO:0140534	endoplasmic reticulum protein-containing complex	52	19	PF3D7_0204200,PF3D7_0313100,PF3D7_0320700,PF3D7_0619400,PF3D7_0714300,PF3D7_0821800,PF3D7_0916500,PF3D7_0917900,PF3D7_1032500,PF3D7_1116600,PF3D7_1139900,PF3D7_1246800,PF3D7_1248600,PF3D7_1331300,PF3D7_1346100,PF3D7_1360200,PF3D7_1369000,PF3D7_1418000,PF3D7_1438100,	36.5	1.58	1.93	0.0195362	0.157488
GO:0140535	intracellular protein-containing complex	190	63	PF3D7_0104300,PF3D7_0108000,PF3D7_0110400,PF3D7_0205900,PF3D7_0215700,PF3D7_0303300,PF3D7_0313100,PF3D7_0317000,PF3D7_0317700,PF3D7_0411900,PF3D7_0413900,PF3D7_0415500,PF3D7_0418500,PF3D7_0518300,PF3D7_0608500,PF3D7_0628600,PF3D7_0705000,PF3D7_0716400,PF3D7_0723600,PF3D7_0727400,PF3D7_0802100,PF3D7_0802800,PF3D7_0803800,PF3D7_0807500,PF3D7_0807800,PF3D7_0811000,PF3D7_0823300,PF3D7_0910900,PF3D7_0…	33.2	1.43	1.69	0.000810832	0.000637178
GO:1903293	phosphatase complex	11	6	PF3D7_0802800,PF3D7_1034500,PF3D7_1309200,PF3D7_1414400,PF3D7_1451700,PF3D7_1466100,	54.5	2.36	4.01	0.023551	0.0885146
GO:1903561	extracellular vesicle	91	33	PF3D7_0102500,PF3D7_0202000,PF3D7_0207600,PF3D7_0301700,PF3D7_0317600,PF3D7_0422400,PF3D7_0424600,PF3D7_0501000,PF3D7_0516200,PF3D7_0608500,PF3D7_0619400,PF3D7_0708400,PF3D7_0724600,PF3D7_0727400,PF3D7_0731500,PF3D7_0818200,PF3D7_0826700,PF3D7_0905400,PF3D7_0917900,PF3D7_0929400,PF3D7_1105400,PF3D7_1116800,PF3D7_1117700,PF3D7_1121600,PF3D7_1122800,PF3D7_1223100,PF3D7_1252100,PF3D7_1424100,PF3D7_1…	36.3	1.57	1.92	0.00291421	0.162287
GO:1905368	peptidase complex	51	29	PF3D7_0104300,PF3D7_0108000,PF3D7_0205900,PF3D7_0317000,PF3D7_0320700,PF3D7_0413900,PF3D7_0518300,PF3D7_0608500,PF3D7_0723600,PF3D7_0727400,PF3D7_0803800,PF3D7_0807500,PF3D7_0807800,PF3D7_0912900,PF3D7_1008400,PF3D7_1017900,PF3D7_1129200,PF3D7_1230400,PF3D7_1248600,PF3D7_1311500,PF3D7_1331300,PF3D7_1338100,PF3D7_1353900,PF3D7_1368100,PF3D7_1369000,PF3D7_1414000,PF3D7_1466300,PF3D7_1470900,PF3D7_1…	56.9	2.46	4.48	1.83239e-07	0.438425
GO:1990904	ribonucleoprotein complex	378	118	PF3D7_0214200,PF3D7_0219200,PF3D7_0304400,PF3D7_0307200,PF3D7_0310600,PF3D7_0312800,PF3D7_0316800,PF3D7_0317600,PF3D7_0319500,PF3D7_0321600,PF3D7_0323500,PF3D7_0403700,PF3D7_0405400,PF3D7_0409100,PF3D7_0415900,PF3D7_0422400,PF3D7_0503000,PF3D7_0503800,PF3D7_0506100,PF3D7_0516200,PF3D7_0516900,PF3D7_0520300,PF3D7_0522500,PF3D7_0611700,PF3D7_0614500,PF3D7_0617200,PF3D7_0627900,PF3D7_0706100,PF3D7_0…	31.2	1.35	1.57	9.64272e-05	0.000151842

### Sheet: EnrichedMF
	Name	Bgd.count	Number of affected genes with the GO term	Affected gene.list	Pct.of.bgd	Fold.enrichment.compared to the background	Odds.ratio	P.value	Benjamini
GO:0000146	microfilament motor activity	6	4	PF3D7_0503600,PF3D7_1229800,PF3D7_1329100,PF3D7_1342600,	66.7	2.88	6.67	0.028441	0.406448
GO:0003674	molecular function	747	209	PF3D7_0103800,PF3D7_0105800,PF3D7_0106300,PF3D7_0205900,PF3D7_0206100,PF3D7_0208500,PF3D7_0209800,PF3D7_0210400,PF3D7_0214100,PF3D7_0214200,PF3D7_0219200,PF3D7_0302900,PF3D7_0304400,PF3D7_0306200,PF3D7_0307200,PF3D7_0308500,PF3D7_0312800,PF3D7_0314100,PF3D7_0316800,PF3D7_0317500,PF3D7_0317600,PF3D7_0319600,PF3D7_0320000,PF3D7_0321600,PF3D7_0405000,PF3D7_0405900,PF3D7_0406100,PF3D7_0410600,PF3D7_0…	28	1.21	1.37	0.00040524	0.0294626
GO:0003676	nucleic acid binding	207	62	PF3D7_0110400,PF3D7_0209800,PF3D7_0317700,PF3D7_0319500,PF3D7_0321600,PF3D7_0405000,PF3D7_0411900,PF3D7_0415500,PF3D7_0416000,PF3D7_0513200,PF3D7_0606100,PF3D7_0606500,PF3D7_0609800,PF3D7_0615700,PF3D7_0617300,PF3D7_0623600,PF3D7_0630300,PF3D7_0728000,PF3D7_0728900,PF3D7_0811900,PF3D7_0815600,PF3D7_0823200,PF3D7_0903400,PF3D7_0908000,PF3D7_0920900,PF3D7_0923900,PF3D7_0929200,PF3D7_1002400,PF3D7_1…	30	1.3	1.45	0.0121676	0.239393
GO:0003682	chromatin binding	38	15	PF3D7_0403700,PF3D7_0411900,PF3D7_0414000,PF3D7_0517400,PF3D7_0818700,PF3D7_0829000,PF3D7_0919000,PF3D7_1030000,PF3D7_1033700,PF3D7_1124300,PF3D7_1143500,PF3D7_1203700,PF3D7_1224500,PF3D7_1304000,PF3D7_1415900,	39.5	1.71	2.19	0.0173566	0.310053
GO:0003723	RNA binding	598	206	PF3D7_0106300,PF3D7_0110800,PF3D7_0111800,PF3D7_0202000,PF3D7_0209800,PF3D7_0212300,PF3D7_0214200,PF3D7_0218000,PF3D7_0218300,PF3D7_0305000,PF3D7_0307200,PF3D7_0310600,PF3D7_0312800,PF3D7_0316800,PF3D7_0318900,PF3D7_0319500,PF3D7_0319600,PF3D7_0321600,PF3D7_0323500,PF3D7_0403700,PF3D7_0405400,PF3D7_0407700,PF3D7_0409100,PF3D7_0415500,PF3D7_0415900,PF3D7_0416000,PF3D7_0418500,PF3D7_0422400,PF3D7_0…	34.4	1.49	1.93	7.6e-12	5.97e-09
GO:0003729	mRNA binding	124	43	PF3D7_0212300,PF3D7_0214200,PF3D7_0604500,PF3D7_0606500,PF3D7_0623600,PF3D7_0811900,PF3D7_0813400,PF3D7_0813600,PF3D7_0815600,PF3D7_0823200,PF3D7_0909800,PF3D7_0912500,PF3D7_0927600,PF3D7_0929200,PF3D7_1004000,PF3D7_1006800,PF3D7_1015900,PF3D7_1019000,PF3D7_1022000,PF3D7_1036900,PF3D7_1037700,PF3D7_1105800,PF3D7_1107100,PF3D7_1110400,PF3D7_1120000,PF3D7_1124900,PF3D7_1206200,PF3D7_1230400,PF3D7_1…	34.7	1.5	1.8	0.00203605	0.0727425
GO:0003735	structural constituent of ribosome	160	61	PF3D7_0210400,PF3D7_0214200,PF3D7_0219200,PF3D7_0304400,PF3D7_0307200,PF3D7_0312800,PF3D7_0316800,PF3D7_0317600,PF3D7_0415900,PF3D7_0422400,PF3D7_0503000,PF3D7_0503800,PF3D7_0506100,PF3D7_0516200,PF3D7_0516900,PF3D7_0522500,PF3D7_0611700,PF3D7_0613400,PF3D7_0614500,PF3D7_0713600,PF3D7_0719600,PF3D7_0719700,PF3D7_0811900,PF3D7_0813900,PF3D7_0821700,PF3D7_0903900,PF3D7_0918200,PF3D7_0932600,PF3D7_1…	38.1	1.65	2.11	1.02e-05	0.00400439
GO:0003743	translation initiation factor activity	50	19	PF3D7_0110800,PF3D7_0111800,PF3D7_0310600,PF3D7_0716400,PF3D7_0716800,PF3D7_0728000,PF3D7_0813600,PF3D7_0815600,PF3D7_0825200,PF3D7_0828500,PF3D7_0918300,PF3D7_0929000,PF3D7_1019000,PF3D7_1143400,PF3D7_1206200,PF3D7_1213900,PF3D7_1243600,PF3D7_1250700,PF3D7_1326400,	38	1.64	2.06	0.0124874	0.239393
GO:0003779	actin binding	23	11	PF3D7_0202000,PF3D7_0503400,PF3D7_0503600,PF3D7_0724800,PF3D7_0932200,PF3D7_1229800,PF3D7_1251200,PF3D7_1329100,PF3D7_1342600,PF3D7_1361800,PF3D7_1444800,	47.8	2.07	3.07	0.00797434	0.208928
GO:0004175	endopeptidase activity	99	35	PF3D7_0104300,PF3D7_0108000,PF3D7_0207400,PF3D7_0207600,PF3D7_0207700,PF3D7_0208000,PF3D7_0317000,PF3D7_0320700,PF3D7_0404700,PF3D7_0518300,PF3D7_0523100,PF3D7_0608500,PF3D7_0726500,PF3D7_0727400,PF3D7_0803800,PF3D7_0807500,PF3D7_0807700,PF3D7_0902800,PF3D7_0913500,PF3D7_1008400,PF3D7_1017900,PF3D7_1114100,PF3D7_1129200,PF3D7_1136900,PF3D7_1230400,PF3D7_1311500,PF3D7_1320100,PF3D7_1331300,PF3D7_1…	35.4	1.53	1.85	0.00359168	0.112922
GO:0004298	threonine-type endopeptidase activity	12	8	PF3D7_0108000,PF3D7_0518300,PF3D7_0727400,PF3D7_0803800,PF3D7_0807500,PF3D7_1230400,PF3D7_1353900,PF3D7_1470900,	66.7	2.88	6.69	0.00159416	0.0626503
GO:0004364	glutathione transferase activity	3	3	PF3D7_1121600,PF3D7_1338300,PF3D7_1419300,	100	4.33	Inf	0.0123307	0.239393
GO:0004430	1-phosphatidylinositol 4-kinase activity	3	3	PF3D7_0311300,PF3D7_0419900,PF3D7_0509800,	100	4.33	Inf	0.0123307	0.239393
GO:0004690	cyclic nucleotide-dependent protein kinase activity	4	3	PF3D7_0934800,PF3D7_1223100,PF3D7_1436600,	75	3.24	10	0.0407892	0.464643
GO:0004691	cAMP-dependent protein kinase activity	4	3	PF3D7_0934800,PF3D7_1223100,PF3D7_1436600,	75	3.24	10	0.0407892	0.464643
GO:0004722	protein serine/threonine phosphatase activity	20	11	PF3D7_0520100,PF3D7_0717500,PF3D7_0802800,PF3D7_0810300,PF3D7_1012700,PF3D7_1018200,PF3D7_1138500,PF3D7_1309200,PF3D7_1414400,PF3D7_1423300,PF3D7_1466100,	55	2.38	4.1	0.00197911	0.0727425
GO:0005049	nuclear export signal receptor activity	3	3	PF3D7_0302900,PF3D7_0910100,PF3D7_0932800,	100	4.33	Inf	0.0123307	0.239393
GO:0005198	structural molecule activity	193	70	PF3D7_0103800,PF3D7_0210400,PF3D7_0214100,PF3D7_0214200,PF3D7_0219200,PF3D7_0304400,PF3D7_0307200,PF3D7_0312800,PF3D7_0316800,PF3D7_0317600,PF3D7_0415900,PF3D7_0422400,PF3D7_0503000,PF3D7_0503800,PF3D7_0506100,PF3D7_0516200,PF3D7_0516900,PF3D7_0522500,PF3D7_0606700,PF3D7_0611700,PF3D7_0613400,PF3D7_0614500,PF3D7_0713600,PF3D7_0719600,PF3D7_0719700,PF3D7_0808400,PF3D7_0811900,PF3D7_0813900,PF3D7_0…	36.3	1.57	1.96	1.7e-05	0.00445838
GO:0005509	calcium ion binding	42	20	PF3D7_0107000,PF3D7_0110600,PF3D7_0208100,PF3D7_0217500,PF3D7_0318900,PF3D7_0610600,PF3D7_0702900,PF3D7_0717500,PF3D7_0816400,PF3D7_1018200,PF3D7_1025000,PF3D7_1027700,PF3D7_1122800,PF3D7_1123100,PF3D7_1136300,PF3D7_1423300,PF3D7_1434200,PF3D7_1446600,PF3D7_1451700,PF3D7_1463900,	47.6	2.06	3.06	0.00040507	0.0294626
GO:0005515	protein binding	633	178	PF3D7_0107000,PF3D7_0202000,PF3D7_0206100,PF3D7_0207600,PF3D7_0214000,PF3D7_0214100,PF3D7_0216700,PF3D7_0217500,PF3D7_0301700,PF3D7_0303400,PF3D7_0305000,PF3D7_0313100,PF3D7_0317700,PF3D7_0320000,PF3D7_0320700,PF3D7_0402100,PF3D7_0403700,PF3D7_0403900,PF3D7_0406100,PF3D7_0408900,PF3D7_0413900,PF3D7_0414000,PF3D7_0420300,PF3D7_0423500,PF3D7_0424100,PF3D7_0500800,PF3D7_0501100,PF3D7_0501200,PF3D7_0…	28.1	1.22	1.36	0.00091581	0.0407928
GO:0005543	phospholipid binding	18	11	PF3D7_0208100,PF3D7_0720700,PF3D7_0932200,PF3D7_1012900,PF3D7_1013500,PF3D7_1123100,PF3D7_1243900,PF3D7_1245800,PF3D7_1246900,PF3D7_1316600,PF3D7_1352800,	61.1	2.64	5.27	0.00059664	0.0334972
GO:0008134	transcription factor binding	6	4	PF3D7_0110800,PF3D7_1008400,PF3D7_1037600,PF3D7_1311500,	66.7	2.88	6.67	0.028441	0.406448
GO:0008201	heparin binding	9	5	PF3D7_0102500,PF3D7_0402300,PF3D7_0424100,PF3D7_0731500,PF3D7_1301600,	55.6	2.4	4.17	0.0355654	0.464643
GO:0008233	peptidase activity	148	56	PF3D7_0104300,PF3D7_0108000,PF3D7_0207400,PF3D7_0207600,PF3D7_0207700,PF3D7_0208000,PF3D7_0317000,PF3D7_0320700,PF3D7_0404700,PF3D7_0413900,PF3D7_0516700,PF3D7_0518300,PF3D7_0523100,PF3D7_0527200,PF3D7_0608500,PF3D7_0630600,PF3D7_0726500,PF3D7_0727400,PF3D7_0801700,PF3D7_0803800,PF3D7_0807500,PF3D7_0807700,PF3D7_0902800,PF3D7_0904600,PF3D7_0912900,PF3D7_0913500,PF3D7_0918300,PF3D7_0919200,PF3D7_1…	37.8	1.64	2.08	3.04e-05	0.00478371
GO:0008234	cysteine-type peptidase activity	49	22	PF3D7_0104300,PF3D7_0207400,PF3D7_0207600,PF3D7_0207700,PF3D7_0208000,PF3D7_0404700,PF3D7_0413900,PF3D7_0516700,PF3D7_0527200,PF3D7_0630600,PF3D7_0726500,PF3D7_0801700,PF3D7_0902800,PF3D7_0904600,PF3D7_0919200,PF3D7_1006900,PF3D7_1031400,PF3D7_1141700,PF3D7_1226800,PF3D7_1233900,PF3D7_1368100,PF3D7_1438400,	44.9	1.94	2.75	0.00059023	0.0334972
GO:0008242	omega peptidase activity	22	11	PF3D7_0104300,PF3D7_0413900,PF3D7_0516700,PF3D7_0527200,PF3D7_0630600,PF3D7_0726500,PF3D7_0904600,PF3D7_1031400,PF3D7_1141700,PF3D7_1226800,PF3D7_1368100,	50	2.16	3.35	0.00523674	0.152447
GO:0009678	pyrophosphate hydrolysis-driven proton transmembrane transporter activity	18	11	PF3D7_0106300,PF3D7_0406100,PF3D7_0519200,PF3D7_0904900,PF3D7_0934500,PF3D7_1140100,PF3D7_1235200,PF3D7_1306600,PF3D7_1323200,PF3D7_1341900,PF3D7_1354400,	61.1	2.64	5.27	0.00059664	0.0334972
GO:0015078	proton transmembrane transporter activity	45	21	PF3D7_0106300,PF3D7_0406100,PF3D7_0519200,PF3D7_0523100,PF3D7_0715500,PF3D7_0721900,PF3D7_0904900,PF3D7_0927800,PF3D7_0928000,PF3D7_0934500,PF3D7_1036800,PF3D7_1140100,PF3D7_1147700,PF3D7_1235200,PF3D7_1303500,PF3D7_1306600,PF3D7_1311300,PF3D7_1323200,PF3D7_1341900,PF3D7_1354400,PF3D7_1361700,	46.7	2.02	2.95	0.00041233	0.0294626
GO:0016773	phosphotransferase activity, alcohol group as acceptor	138	41	PF3D7_0110600,PF3D7_0213400,PF3D7_0217500,PF3D7_0309200,PF3D7_0311300,PF3D7_0312400,PF3D7_0321400,PF3D7_0415300,PF3D7_0419900,PF3D7_0509800,PF3D7_0605300,PF3D7_0610600,PF3D7_0708300,PF3D7_0715300,PF3D7_0717500,PF3D7_0724600,PF3D7_0805700,PF3D7_0821100,PF3D7_0902100,PF3D7_0913300,PF3D7_0930500,PF3D7_0934800,PF3D7_1016400,PF3D7_1114700,PF3D7_1121300,PF3D7_1122800,PF3D7_1123100,PF3D7_1136500,PF3D7_1…	29.7	1.29	1.42	0.0416878	0.468095
GO:0016787	hydrolase activity	92	29	PF3D7_0209200,PF3D7_0403800,PF3D7_0406100,PF3D7_0504000,PF3D7_0519200,PF3D7_0520600,PF3D7_0619400,PF3D7_0715500,PF3D7_0802800,PF3D7_0934500,PF3D7_1008400,PF3D7_1018200,PF3D7_1037600,PF3D7_1140100,PF3D7_1147700,PF3D7_1217900,PF3D7_1219600,PF3D7_1223400,PF3D7_1237400,PF3D7_1306600,PF3D7_1311300,PF3D7_1311500,PF3D7_1322000,PF3D7_1323200,PF3D7_1341900,PF3D7_1354400,PF3D7_1414400,PF3D7_1423300,PF3D7_1…	31.5	1.36	1.55	0.0386915	0.464643
GO:0019783	ubiquitin-like protein-specific protease activity	25	14	PF3D7_0104300,PF3D7_0413900,PF3D7_0516700,PF3D7_0527200,PF3D7_0630600,PF3D7_0726500,PF3D7_0904600,PF3D7_0919200,PF3D7_1006900,PF3D7_1031400,PF3D7_1141700,PF3D7_1226800,PF3D7_1233900,PF3D7_1368100,	56	2.42	4.28	0.00037596	0.0294626
GO:0030234	enzyme regulator activity	68	29	PF3D7_0105800,PF3D7_0205900,PF3D7_0206100,PF3D7_0319600,PF3D7_0320000,PF3D7_0526200,PF3D7_0822600,PF3D7_0911900,PF3D7_0923500,PF3D7_1020900,PF3D7_1031700,PF3D7_1034500,PF3D7_1114200,PF3D7_1129200,PF3D7_1213900,PF3D7_1223100,PF3D7_1226600,PF3D7_1242800,PF3D7_1304000,PF3D7_1338100,PF3D7_1348500,PF3D7_1352800,PF3D7_1405100,PF3D7_1414000,PF3D7_1434200,PF3D7_1448400,PF3D7_1451700,PF3D7_1466300,PF3D7_1…	42.6	1.84	2.52	0.00025063	0.0281417
GO:0030276	clathrin binding	9	6	PF3D7_0528100,PF3D7_0617100,PF3D7_0730200,PF3D7_1245800,PF3D7_1246300,PF3D7_1411300,	66.7	2.88	6.68	0.00658608	0.178505
GO:0030544	Hsp70 protein binding	4	3	PF3D7_1136800,PF3D7_1211400,PF3D7_1437900,	75	3.24	10	0.0407892	0.464643
GO:0030551	cyclic nucleotide binding	4	3	PF3D7_1209500,PF3D7_1223100,PF3D7_1436600,	75	3.24	10	0.0407892	0.464643
GO:0031072	heat shock protein binding	16	8	PF3D7_0306200,PF3D7_0308500,PF3D7_0314000,PF3D7_0917900,PF3D7_1136800,PF3D7_1211400,PF3D7_1437900,PF3D7_1453700,	50	2.16	3.34	0.0169315	0.309493
GO:0031593	polyubiquitin modification-dependent protein binding	11	6	PF3D7_0619400,PF3D7_0807800,PF3D7_0916500,PF3D7_0922100,PF3D7_1113400,PF3D7_1418000,	54.5	2.36	4.01	0.023551	0.395028
GO:0051082	unfolded protein binding	56	24	PF3D7_0213100,PF3D7_0214000,PF3D7_0306800,PF3D7_0308200,PF3D7_0501100,PF3D7_0512000,PF3D7_0608700,PF3D7_0621800,PF3D7_0708400,PF3D7_0718500,PF3D7_0813200,PF3D7_0917900,PF3D7_0927000,PF3D7_1124700,PF3D7_1128100,PF3D7_1132200,PF3D7_1211400,PF3D7_1224500,PF3D7_1229500,PF3D7_1333000,PF3D7_1357800,PF3D7_1416900,PF3D7_1433300,PF3D7_1437900,	42.9	1.85	2.53	0.00077411	0.0405636
GO:0051087	chaperone binding	17	8	PF3D7_0213100,PF3D7_0306200,PF3D7_0314000,PF3D7_0501100,PF3D7_0512000,PF3D7_1124700,PF3D7_1333000,PF3D7_1453700,	47.1	2.04	2.97	0.0256316	0.395028
GO:0051998	protein carboxyl O-methyltransferase activity	3	3	PF3D7_0209400,PF3D7_1236800,PF3D7_1432700,	100	4.33	Inf	0.0123307	0.239393
GO:0060590	ATPase regulator activity	4	3	PF3D7_0410600,PF3D7_1124700,PF3D7_1304000,	75	3.24	10	0.0407892	0.464643
GO:0061631	ubiquitin conjugating enzyme activity	14	7	PF3D7_0305700,PF3D7_0319300,PF3D7_0527100,PF3D7_0812600,PF3D7_1033900,PF3D7_1203900,PF3D7_1356300,	50	2.16	3.34	0.02529	0.395028
GO:0061650	ubiquitin-like protein conjugating enzyme activity	15	7	PF3D7_0305700,PF3D7_0319300,PF3D7_0527100,PF3D7_0812600,PF3D7_1033900,PF3D7_1203900,PF3D7_1356300,	46.7	2.02	2.92	0.0381665	0.464643
GO:0070003	threonine-type peptidase activity	12	8	PF3D7_0108000,PF3D7_0518300,PF3D7_0727400,PF3D7_0803800,PF3D7_0807500,PF3D7_1230400,PF3D7_1353900,PF3D7_1470900,	66.7	2.88	6.69	0.00159416	0.0626503
GO:0071889	14-3-3 protein binding	4	3	PF3D7_0217500,PF3D7_1223100,PF3D7_1420600,	75	3.24	10	0.0407892	0.464643
GO:0098772	molecular function regulator	80	34	PF3D7_0105800,PF3D7_0205900,PF3D7_0206100,PF3D7_0306200,PF3D7_0308500,PF3D7_0319600,PF3D7_0320000,PF3D7_0410600,PF3D7_0501100,PF3D7_0526200,PF3D7_0822600,PF3D7_0911900,PF3D7_0923500,PF3D7_1020900,PF3D7_1031700,PF3D7_1034500,PF3D7_1114200,PF3D7_1124700,PF3D7_1129200,PF3D7_1213900,PF3D7_1223100,PF3D7_1226600,PF3D7_1242800,PF3D7_1304000,PF3D7_1338100,PF3D7_1348500,PF3D7_1352800,PF3D7_1405100,PF3D7_1…	42.5	1.84	2.51	8.15e-05	0.0106803
GO:0101005	deubiquitinase activity	24	13	PF3D7_0104300,PF3D7_0413900,PF3D7_0516700,PF3D7_0527200,PF3D7_0630600,PF3D7_0726500,PF3D7_0904600,PF3D7_0919200,PF3D7_1006900,PF3D7_1031400,PF3D7_1141700,PF3D7_1226800,PF3D7_1368100,	54.2	2.34	3.97	0.00093419	0.0407928
GO:0140096	catalytic activity, acting on a protein	463	143	PF3D7_0104300,PF3D7_0108000,PF3D7_0207400,PF3D7_0207600,PF3D7_0207700,PF3D7_0208000,PF3D7_0209400,PF3D7_0213400,PF3D7_0215100,PF3D7_0217500,PF3D7_0303400,PF3D7_0305300,PF3D7_0305700,PF3D7_0309200,PF3D7_0312400,PF3D7_0317000,PF3D7_0319300,PF3D7_0320700,PF3D7_0321400,PF3D7_0403900,PF3D7_0404700,PF3D7_0413900,PF3D7_0415300,PF3D7_0416400,PF3D7_0516700,PF3D7_0518000,PF3D7_0518300,PF3D7_0520100,PF3D7_0…	30.9	1.34	1.56	2.98e-05	0.00478371
GO:0140296	general transcription initiation factor binding	4	3	PF3D7_0110800,PF3D7_1008400,PF3D7_1311500,	75	3.24	10	0.0407892	0.464643
